# Remodeling oligodendrocyte lipid metabolism via liver X receptors overcomes inflammatory blockade of remyelination

**DOI:** 10.64898/2026.08.07.743529

**Authors:** Judy J. Lee, Matthew D. Smith, Xiaojing Deng, Jingwen Hu, Andrew Love, Jerry S. Jing, Payam Gharibani, Pragney Deme, Abdulshakour Mohammadnia, Qiao-Ling Cui, Daryan Chitsaz, Asmita Dhukhwa, Jaime Gonzalez Cardona, Kathryn C. Fitzgerald, Cole A. Harrington, Xitiz Chamling, Jack P. Antel, Norman J. Haughey, Peter A. Calabresi, Michael D. Kornberg

**Author notes:** Correspondence to: Michael D. Kornberg Johns Hopkins School of Medicine, 1729 East Monument Street, 5 North – 5326 Baltimore, MD, USA 21287.

## Abstract

Multiple sclerosis is characterized by immune-mediated demyelination and inefficient remyelination, owing to impaired differentiation of oligodendrocyte precursor cells (OPCs) into myelinating oligodendrocytes (OLs). Inflammatory cytokines within multiple sclerosis lesions inhibit OPC maturation and induce an immune-like phenotype with antigen-presenting properties, but the underlying mechanisms remain poorly defined. Here, we show that inflammation reprograms OPC lipid metabolism, linking altered metabolism to remyelination failure. In cultured rodent OPCs, interferon-γ (IFN-γ) induced a switch from lipid synthesis to utilization, leading to reduced intracellular fatty acid levels and increased dependence on fatty acid oxidation. Transcriptional analyses confirmed similar lipid metabolic changes in OL-lineage cells cultured from human surgical specimens or isolated from mouse models of inflammatory demyelination and human multiple sclerosis lesions. Enhancing lipid availability in OPCs through oleic acid supplementation or inhibition of fatty acid oxidation attenuated immune-like functions and increased differentiation. Pharmacologic activation of liver X receptor (LXR) transcription factors rebalanced lipid metabolism, suppressed immune-like functions, and overcame IFN-γ–induced differentiation blockade in both mouse and human-derived OPCs. In an adoptive transfer-cuprizone mouse model in which inflammation directly impairs remyelination, LXR activation increased mature OL generation and augmented myelin repair. Together, these findings identify lipid metabolic remodeling as a key mechanism by which inflammation impairs OPC differentiation and highlight LXR activation as a therapeutic approach to enhance remyelination in multiple sclerosis.
