## Supplemental File S1 for "Remodeling oligodendrocyte lipid metabolism via liver X receptors overcomes inflammatory blockade of remyelination"

### Sheet: Flow Antibody
	OPC
	Antibody	Fluoroscent Tag	Dilution	Company	Catalog
	Viability	Propidium Iodide	1:200	Miltenyi Biotec	130-093-233
	CD140a	BV605	1:100	Biolegend	135916
	O4	APC	1:50	Miltenyi Biotec	130-118-978
	CD45	APC-Fire 750	1:500	Biolegend	103154
	ACSA2	PE-Vio 770	1:100	Miltenyi Biotec	130-116-246
	H2Kb	PE	1:400	BD Pharmingen	553570
	IA IE	BV785	1:100	Biolegend	107645
	CD8
	Antibody	Fluoroscent Tag	Dilution	Company	Catalog
	Viability	LiveDead Aqua	1:1200	Invitrogen	L34957
	CD8	APC-Fire 750	1:500	Biolegend	100766
	TCR Vβ5.1, 5.2	FITC	1:500	Biolegend	139514
	CD44	BV785	1:500	Biolegend	103059
	CD25	PE-eFluor 610	1:500	Invitrogen	61-0251-82
	CD69	BV605	1:500	Biolegend	104530
	IFN-γ	APC	1:200	Invitrogen	17-7311-82
	Perforin	PE	1:200	Invitrogen	12-9392-82
	Granzyme B	PE-Cy7	1:200	Invitrogen	25-8898-82
	CD4 for Th17
	Antibody	Fluoroscent Tag	Dilution	Company	Catalog
	CD4	eFluor 450	1:200	Invitrogen	48-0042-82
	Vβ11	PE	1:200	Biolegend	125907
	CD44	BV785	1:200	Biolegend	103059
	IL-17A	APC	1:400	Invitrogen	17-7177-81
	IFN-γ	FITC	1:200	Invitrogen	11-7311-82
	GM-CSF	PE-Cy7	1:800	Biolegend	505411
	AT-Cup
	Antibody	Fluoroscent Tag	Dilution	Company	Catalog
	CD45	BV605	1:200	Biolegend	103139
	CD11b	Pacific Blue	1:1000	Biolegend	101224
	CD3	APC-Fire 750	1:200	Biolegend	100362
	CD4	Spark NIR 685	1:200	Biolegend	100476
	CD8	Alexa Fluor 532	1:200	Invitrogen	58-0081-80
	Vβ11	PerCP Cy5.5	1:200	Biolegend	125912
	CD44	BV711	1:200	Biolegend	103057
	CD62L	PE-Cy7	1:200	Biolegend	104428
	CD25	PE-eFluor 610	1:200	Invitrogen	61-0251-82
	FoxP3	Alexa Fluor 700	1:200	Biolegend	126421
	GM-CSF	PE	1:200	Invitrogen	12-7331-82
	IFN-γ	FITC	1:200	Biolegend	505806
	IL-17A	APC	1:200	Invitrogen	17-7177-81
	MHC Class II (IA_IE)	BV785	1:200	Biolegend	107645
	CD86	PerCP	1:200	Biolegend	105025
	Nk1.1	APC-Fire 810	1:200	Biolegend	156519
	Viability	LiveDead Aqua	1:1500	Invitrogen	L34957
	Fc Block	TruStain FcX™ PLUS (anti-mouse CD16/32) Antibody	1:200	Biolegend	156604

### Sheet: IF Antibody
	Antibody	Dilution	Company	Catalog
	Goat α-Olig2	1:250	R&D Systems	AF2418
	Rat α-MBP	1:50	Millipore	MAB386
	Mouse α-CC1	1:100	Millipore	OP80
	Rabbit α-Olig2	1:250	Millipore	AB9610
	Mouse α-Olig2	1:100	Millipore	MABN50
	Rabbit α-ASPA	1:300	Invitrogen	PA5-29180
	FluoroMyelin™ Green	1:50	Invitrogen	F34651
	Donkey α-Goat AF488	1:500	Invitrogen	A32814
	Donkey α-Mouse AF488	1:500	Invitrogen	A32766
	Donkey α-Rabbit AF488	1:500	Invitrogen	A21206
	Donkey α-Mouse AF555	1:500	Invitrogen	A31570
	Donkey α-Rabbit AF555	1:500	Invitrogen	A32794
	Chicken α-Rat AF647	1:500	Invitrogen	A21472
	Donkey α-Goat AF647	1:500	Invitrogen	A21447

### Sheet: Cytokines for Cell Culture
	OPC Culture
	Cytokine	Company	Catalog	Final Concentration
	Murine IFN-γ	Peprotech	315-05	100 ng/ml
	Human CNTF	Peprotech	450-13	10 ng/ml
	Human NT3	Peprotech	450-03	1 ng/ml
	Human PDGF-aa	Peprotech	100-13A	20 ng/ml
	T3	Sigma	T6397	40 ng/ml
	Th17 Culture
	Cytokine	Company	Catalog	Final Concentration
	Mouse Il-6	Peprotech	216-16	30 ng/ml
	Human TGF-beta 1	R&D Systems	PHG9214	3 ng/ml
	Mouse Il-23	Biolegend	589002	10 ng/ml
	α-CD3	Biolegend	100359	2.5 µg/ml
	α-CD28	Biolegend	102121	2 µg/ml
	α-IFN-γ	Biolegend	505847	20 µg/ml
	α-IL4	Biolegend	594135	20 µg/ml

### Sheet: Primer Sequences
Gene	Forward	Reverse
Actb	GGC TGT ATT CCC CTC CAT CG	CCA GTT GGT AAC AAT GCC ATG T
Fasn	GGA GGT GGT GAT AGC CGG TAT	TGG GTA ATC CAT AGA GCC CAG
Scd1	CCC TGC GGA TCT TCC TTA TC	TGT GTT TCT GAG AAC TTG TGGTG
Srebf1	GGA GCC ATG GAT TGC ACA TT	GCT TCC AGA GAG GAG GCC AG
Nr1h3	TGC CAT CAG CAT CTT CTC TG	GGC TCA CCA GCT TCA TTA GC
Nr1h2	CGC TAC AAC CAC GAG ACA GA	TGT TGA TGG CGA TAA GCA AG
Abca1	GGT TTG GAG ATG GTT ATA CAA TAG TTG T	TTC CCG GAA ACG CAA GTC

### Sheet: Western Blot Antibody
	Antibody	Dilution	Company	Catalog
	SREBP1	1:1000	Invitrogen	PA1-337
	b-actin HRP	1:20000	Invitrogen	MA515739HRP
	Goat α-Rabbit HRP	1:5000	Thermo Fisher Scientific	G21234

### Sheet: Drug cell treatment
Name	Company	Catalog	Concentration	Solution
GW3965 HCl	SelleckChem	S2630	20 µM	DMSO
T0901317	MedChem Express	HY-10626	20 µM	DMSO
SR9243	MedChem Express	HY-16972	5 µM	DMSO
A922500	Sigma	A1737	20 µM	DMSO
Etomoxir	Tocris	4539/10	40 µM	DMSO
C75	SelleckChem	S9819	20 µM	DMSO
BSA-Control	Cayman	29556	50 µM
BSA-Palmitate	Cayman	29558	50 µM
BSA-Oleate	Cayman	29557	50 µM
